# Linking Genetic Risk to Disease-Relevant Cellular States via Metacell-Informed Modeling with ICePop

**DOI:** 10.64898/2026.04.01.715877

**Authors:** Hao Yuan, Aishwarya Mandava, Kewalin Samart, Julia Ganz, Arjun Krishnan

## Abstract

Genome-wide association studies (GWAS) have implicated thousands of loci in complex diseases, but translating these population-level signals into specific cellular contexts remains a central challenge. Integrating GWAS with single-cell transcriptomics data has enabled systematic identification of disease-relevant cell types, yet existing methods face a fundamental tradeoff: approaches like seismic that optimized for statistical power operate at the annotated cell-type level and miss heterogeneous disease signals concentrated in specific cellular states, while single-cell-resolution approaches like scDRS that capture such heterogeneity often lack sufficient power to detect subtle associations. Here we present ICePop (**I**nformative **Ce**ll **Pop**ulations), a framework that resolves this tradeoff by performing disease-cell type association at metacell resolution, thus achieving statistical power comparable to cell-type-level methods while detecting heterogeneous disease signals within cell types. In simulations against seismic and scDRS, ICePop maintains appropriate false positive rates and demonstrates superior power when disease effects are concentrated in cellular subpopulations. Applied to Tabula Muris across 81 traits and 120 cell types, ICePop identifies 1,684 disease-cell type associations, including the preferential vulnerability of differentiated gut epithelial cells in ulcerative colitis and loss of cell identity in immune-stressed lung capillary endothelial cells underlying their association with lung function. Clustering diseases by metacell association profiles reveals groupings that diverge from genetic risk-based clustering, including separation of blood cell count traits from immune diseases despite shared genetic architecture, reflecting differences in cellular rather than genetic etiology. In autism spectrum disorder, ICePop identifies preferential enrichment of genetic risk in specific enteric neuron subtypes, implicating dysfunction of the enteric nervous system in gastrointestinal comorbidities. ICePop’s resolution of disease-relevant cell states within annotated cell types enables generation of testable, cell-state-specific hypotheses about disease mechanisms and therapeutic targets.
