## Supplementary material for "Linking Genetic Risk to Disease-Relevant Cellular States via Metacell-Informed Modeling with ICePop": Supplementary_data1.xlsx

### Sheet: TM_traits
trait	trait_full_name	trait_short_name	category	representative	reference
neutrophil_count	Neutrophil count	Neutrophil count	Blood trait	Yes	Astle et al., 2016 Cell
UKB_460K.blood_EOSINOPHIL_COUNT	Eosinophil count	Eosinophil count	Blood trait	No	UK Biobank
UKB_460K.blood_LYMPHOCYTE_COUNT	Lymphocyte count	Lymphocyte count	Blood trait	Yes	UK Biobank
UKB_460K.blood_MEAN_CORPUSCULAR_HEMOGLOBIN	Mean corpuscular hemoglobin	Mean corpuscular hemoglobin	Blood trait	No	UK Biobank
UKB_460K.blood_MONOCYTE_COUNT	Monocyte count	Monocyte count	Blood trait	No	UK Biobank
UKB_460K.blood_PLATELET_COUNT	Platelet count	Platelet count	Blood trait	Yes	UK Biobank
UKB_460K.blood_RBC_DISTRIB_WIDTH	Red blood cell distribution width	Red blood cell distribution width	Blood trait	No	UK Biobank
UKB_460K.blood_RED_COUNT	Red blood cell count	Red blood cell count	Blood trait	Yes	UK Biobank
UKB_460K.blood_WHITE_COUNT	White blood cell count	White blood cell count	Blood trait	No	UK Biobank
PASS_UC_deLange2017	Ulcerative colitis	UC	Immune	Yes	de Lange et al. 2017 Nat Genet
PASS_CD_deLange2017	Crohn disease	Crohn disease	Immune	Yes	de Lange et al. 2017 Nat Genet
PASS_Celiac	Celiac disease	Celiac disease	Immune	Yes	Dubois et al., 2010 Nat Genet
PASS_IBD_deLange2017	Inflammatory bowel disease	IBD	Immune	No	de Lange et al. 2017 Nat Genet
PASS_Lupus	Systemic lupus erythematosus	SLE	Immune	Yes	Bentham et al., 2015 Nat Genet
PASS_Multiple_sclerosis	Multiple sclerosis	Multiple sclerosis	Immune	No	IMS Genetics Consortium, 2011 Nature
PASS_Primary_biliary_cirrhosis	Primary biliary cirrhosis	Primary biliary cirrhosis	Immune	Yes	Cordell et al., 2015 Nat Commun
PASS_Rheumatoid_Arthritis	Rheumatoid arthritis	RA	Immune	No	Okada et al., 2014 Nature
UKB_460K.disease_ALLERGY_ECZEMA_DIAGNOSED	Eczema	Eczema	Immune	No	UK Biobank
UKB_460K.disease_HYPOTHYROIDISM_SELF_REP	Hypothyroidism	Hypothyroidism	Immune	No	UK Biobank
vitiligo	Vitiligo	Vitiligo	Immune	No	Loya et al., 2025 Nat Genet
PASS_FastingGlucose_Manning	Fasting glucose	Fasting glucose	Metabolic	Yes	Manning et. al. 2012 Nat Genet
PASS_Type_2_Diabetes	Type 2 diabetes	Type 2 diabetes	Metabolic	Yes	Morris et al. 2012 Nat Genet
UKB_460K.biochemistry_AlanineAminotransferase	Alanine aminotransferase	Alanine aminotransferase	Metabolic	Yes	UK Biobank
UKB_460K.biochemistry_AlkalinePhosphatase	Alkaline phosphatase	Alkaline phosphatase	Metabolic	Yes	UK Biobank
UKB_460K.biochemistry_Cholesterol	Total cholesterol	Total cholesterol	Metabolic	Yes	UK Biobank
UKB_460K.biochemistry_Glucose	Blood glucose	Blood glucose	Metabolic	No	UK Biobank
UKB_460K.biochemistry_HbA1c	Hemoglobin A1c	Hemoglobin A1c	Metabolic	No	UK Biobank
UKB_460K.biochemistry_HDLcholesterol	HDL cholesterol	HDL cholesterol	Metabolic	No	UK Biobank
UKB_460K.biochemistry_LDLdirect	LDL cholesterol	LDL cholesterol	Metabolic	No	UK Biobank
UKB_460K.biochemistry_SHBG	Sex hormone binding globulin	Sex hormone binding globulin	Metabolic	No	UK Biobank
UKB_460K.biochemistry_Testosterone_Male	Testosterone male	Testosterone male	Metabolic	No	UK Biobank
UKB_460K.biochemistry_TotalBilirubin	Total bilirubin	Total bilirubin	Metabolic	No	UK Biobank
UKB_460K.biochemistry_TotalProtein	Total protein	Total protein	Metabolic	No	UK Biobank
UKB_460K.biochemistry_Triglycerides	Triglycerides	Triglycerides	Metabolic	No	UK Biobank
UKB_460K.body_WHRadjBMIz	Waist hip ratio adjusted BMI	WHRadjBMI	Metabolic	No	UK Biobank
UKB_460K.impedance_BASAL_METABOLIC_RATEz	Basal metabolic rate	Basal metabolic rate	Metabolic	No	UK Biobank
vitaminD	Vitamin D	Vitamin D	Metabolic	Yes	Revez et al., 2020 Nat Comm
UKB_460K.body_BMIz	Body mass index	BMI	Neurological	Yes	UK Biobank
asd	Autism spectrum disorder	ASD	Neurological	No	Pedersen EM et al. 2023 Nat Commun
PASS_ADHD_Demontis2018	Attention deficit hyperactivity disorder	ADHD	Neurological	No	Demontis et al. 2019 Nat Genet
PASS_Alzheimers_Jansen2019	Alzheimer disease	Alzheimer disease	Neurological	Yes	Jansen et al. 2019 Nat Genet
PASS_BIP_Mullins2021	Bipolar disorder	Bipolar disorder	Neurological	Yes	Mullins et al. 2021 Nat Genet
PASS_GeneralRiskTolerance_KarlssonLinner2019	General risk tolerance	General risk tolerance	Neurological	No	Karlsson Linner et al. 2019 Nat Genet
PASS_Insomnia_Jansen2019	Insomnia	Insomnia	Neurological	Yes	Jansen et al. 2019 Nat Genet
PASS_Intelligence_SavageJansen2018	General intelligence	Intelligence	Neurological	No	Savage et al. 2018 Nat Genet
PASS_MDD_Howard2019	Major depressive disorder	MDD	Neurological	Yes	Howard et al. 2019 Nat Neuro
PASS_ReactionTime_Davies2018	Reaction time	Reaction time	Neurological	No	Davies et al. 2018 Nat Comm
PASS_Schizophrenia_Pardinas2018	Schizophrenia	Schizophrenia	Neurological	No	Pardinas et al. 2018 Nat Genet
PASS_SleepDuration_Dashti2019	Sleep duration	Sleep duration	Neurological	No	Dashti et al. 2019 Nat Comm
PASS_SWB	Subjective well being	Subjective well being	Neurological	No	Okbay et al., 2016 Nat Genet
PASS_VerbalNumericReasoning_Davies2018	Verbal numeric reasoning	Verbal numeric reasoning	Neurological	Yes	Davies et al. 2018 Nat Comm
PASS_Worry_Nagel2018	Worry	Worry	Neurological	No	Nagel et al. 2018 Nat Genet
UKB_460K.mental_NEUROTICISM	Neuroticism	Neuroticism	Neurological	No	UK Biobank
UKB_460K.other_MORNINGPERSON	Morning person	Morning person	Neurological	No	UK Biobank
PASS_DrinksPerWeek_Liu2019	Drinks per week	Drinks per week	Neurological	No	Liu et al. 2019 Nat Genet
UKB_460K.cov_EDU_COLLEGE	College education	College education	Neurological	No	UK Biobank
UKB_460K.cov_EDU_YEARS	Years of education	Years of education	Neurological	No	UK Biobank
UKB_460K.cov_SMOKING_STATUS	Smoking status	Smoking status	Neurological	Yes	UK Biobank
UKB_460K.repro_NumberChildrenEverBorn_Pooled	Number of children ever born	Number of children ever born	Neurological	No	UK Biobank
Coronary_atherosclerosis	Coronary atherosclerosis	Coronary atherosclerosis	Cardiovascular	Yes	Jiang L et al. 2021 Nat Genet
heart_failure	Heart failure	Heart failure	Cardiovascular	No	Shah S et al. 2020 Nat Comm
PASS_AtrialFibrillation_Nielsen2018	Atrial fibrillation	Atrial fibrillation	Cardiovascular	Yes	Nielsen et al. 2018 AJHG
PASS_Coronary_Artery_Disease	Coronary artery disease	Coronary artery disease	Cardiovascular	Yes	Schunkert et al. 2011 Nat Genet
UKB_460K.bp_DIASTOLICadjMEDz	Diastolic blood pressure	Diastolic blood pressure	Cardiovascular	Yes	UK Biobank
UKB_460K.bp_SYSTOLICadjMEDz	Systolic blood pressure	Systolic blood pressure	Cardiovascular	Yes	UK Biobank
UKB_460K.disease_HYPERTENSION_DIAGNOSED	Hypertension	Hypertension	Cardiovascular	No	UK Biobank
IPF	Idiopathic pulmonary fibrosis	IPF	Respiratory	Yes	Duckworth A et al. 2020 Lancet Respir Med
UKB_460K.disease_ASTHMA_DIAGNOSED	Asthma	Asthma	Respiratory	Yes	UK Biobank
UKB_460K.disease_RESPIRATORY_ENT	Respiratory ENT	Respiratory ENT	Respiratory	No	UK Biobank
UKB_460K.lung_FEV1FVCzSMOKE	FEV1 FVC ratio	FEV1 FVC ratio	Respiratory	Yes	UK Biobank
UKB_460K.lung_FVCzSMOKE	Lung FVC	Lung FVC	Respiratory	No	UK Biobank
hair_color	Hair color	Hair color	Others	No	Loh PR et al. 2018 Nat Genet
melanoma	Melanoma	Melanoma	Others	No	Jiang L et al. 2021 Nat Genet
ProstateCancer_Harris2024	Prostate cancer	Prostate cancer	Others	No	Harris BHL et al. 2024
UKB_460K.bmd_HEEL_TSCOREz	Heel bone mineral density T score	Heel T score	Others	Yes	UK Biobank
UKB_460K.body_BALDING1	Balding Type I	Balding Type I	Others	Yes	UK Biobank
UKB_460K.body_HEIGHTz	Standing height	Height	Others	Yes	UK Biobank
UKB_460K.cancer_BREAST	Breast cancer	Breast cancer	Others	Yes	UK Biobank
UKB_460K.pigment_HAIR	Hair pigmentation	Hair pigmentation	Others	No	UK Biobank
UKB_460K.repro_MENARCHE_AGE	Age at menarche	Age at menarche	Others	No	UK Biobank
UKB_460K.repro_MENOPAUSE_AGE	Age at menopause	Age at menopause	Others	No	UK Biobank

### Sheet: TM_celltypes
cell_type	name	category	representative
hematopoietic stem cell	Hematopoietic stem cell	Blood	No
granulocyte monocyte progenitor cell	Granulocyte monocyte progenitor cell	Blood	No
megakaryocyte-erythroid progenitor cell	Megakaryocyte-erythroid progenitor cell	Blood	Yes
proerythroblast	Proerythroblast	Blood	Yes
granulocytopoietic cell	Granulocytopoietic cell	Blood	No
neutrophil	Neutrophil	Blood	Yes
granulocyte	Granulocyte	Blood	No
basophil	Basophil	Blood	No
lymphocyte	Lymphocyte	Blood	No
leukocyte	Leukocyte	Blood	No
monocyte	Monocyte	Blood	No
classical monocyte	Classical monocyte	Blood	No
non-classical monocyte	Non-classical monocyte	Blood	No
intermediate monocyte	Intermediate monocyte	Blood	No
promonocyte	Promonocyte	Blood	No
B cell	B cell	Immune	Yes
naive B cell	Naive B cell	Immune	No
immature B cell	Immature B cell	Immune	No
precursor B cell	Precursor B cell	Immune	No
early pro-B cell	Early pro-B cell	Immune	No
late pro-B cell	Late pro-B cell	Immune	No
plasma cell	Plasma cell	Immune	No
T cell	T cell	Immune	No
mature alpha-beta T cell	Mature alpha-beta T cell	Immune	No
CD4-positive, alpha-beta T cell	CD4-positive, alpha-beta T cell	Immune	Yes
CD8-positive, alpha-beta T cell	CD8-positive, alpha-beta T cell	Immune	Yes
regulatory T cell	Regulatory T cell	Immune	No
NK cell	NK cell	Immune	No
mature NK T cell	Mature NK T cell	Immune	No
macrophage	Macrophage	Immune	No
dendritic cell	Dendritic cell	Immune	No
myeloid dendritic cell	Myeloid dendritic cell	Immune	No
plasmacytoid dendritic cell	Plasmacytoid dendritic cell	Immune	No
professional antigen presenting cell	Professional antigen presenting cell	Immune	No
myeloid cell	Myeloid cell	Immune	No
myeloid leukocyte	Myeloid leukocyte	Immune	No
thymocyte	Thymocyte	Thymus	No
DN4 thymocyte	DN4 thymocyte	Thymus	No
epithelial cell of thymus	Epithelial cell of thymus	Thymus	No
endothelial cell of lymphatic vessel	Endothelial cell of lymphatic vessel	Lymphatic	No
lymphoid progenitor cell	Lymphoid progenitor cell	Lymphatic	No
Kupffer cell	Kupffer cell	Liver	No
hepatocyte	Hepatocyte	Liver	Yes
endothelial cell of hepatic sinusoid	Endothelial cell of hepatic sinusoid	Liver	No
pancreatic acinar cell	Pancreatic acinar cell	Pancreas	No
pancreatic ductal cell	Pancreatic ductal cell	Pancreas	No
pancreatic stellate cell	Pancreatic stellate cell	Pancreas	No
pancreatic A cell	Pancreatic A cell	Pancreas	No
pancreatic B cell	Pancreatic B cell	Pancreas	Yes
pancreatic D cell	Pancreatic D cell	Pancreas	No
pancreatic PP cell	Pancreatic PP cell	Pancreas	Yes
mesenchymal stem cell of adipose	Mesenchymal stem cell of adipose	Adipose	No
kidney collecting duct epithelial cell	Kidney collecting duct epithelial cell	Kidney	No
kidney collecting duct principal cell	Kidney collecting duct principal cell	Kidney	No
epithelial cell of proximal tubule	Epithelial cell of proximal tubule	Kidney	No
kidney loop of Henle ascending limb epithelial cell	Kidney loop of Henle ascending limb epithelial cell	Kidney	No
mesangial cell	Mesangial cell	Kidney	No
kidney interstitial fibroblast	Kidney interstitial fibroblast	Kidney	No
neuron	Neuron	Brain	Yes
interneuron	Interneuron	Brain	Yes
medium spiny neuron	Medium spiny neuron	Brain	Yes
neuronal stem cell	Neuronal stem cell	Brain	Yes
neuroepithelial cell	Neuroepithelial cell	Brain	No
astrocyte	Astrocyte	Brain	No
oligodendrocyte	Oligodendrocyte	Brain	No
oligodendrocyte precursor cell	Oligodendrocyte precursor cell	Brain	No
microglial cell	Microglial cell	Brain	Yes
ependymal cell	Ependymal cell	Brain	No
Bergmann glial cell	Bergmann glial cell	Brain	No
brain pericyte	Brain pericyte	Brain	No
endothelial cell of coronary artery	Endothelial cell of coronary artery	Heart	Yes
endocardial cell	Endocardial cell	Heart	No
atrial myocyte	Atrial myocyte	Heart	Yes
ventricular myocyte	Ventricular myocyte	Heart	No
valve cell	Valve cell	Heart	No
fibroblast of cardiac tissue	Fibroblast of cardiac tissue	Heart	No
aortic endothelial cell	Aortic endothelial cell	Heart	yes
endothelial cell	Endothelial cell	Vascular	No
vein endothelial cell	Vein endothelial cell	Vascular	No
pericyte cell	Pericyte cell	Vascular	No
adventitial cell	Adventitial cell	Vascular	No
fenestrated cell	Fenestrated cell	Vascular	No
lung macrophage	Lung macrophage	Lung	No
respiratory basal cell	Respiratory basal cell	Lung	No
club cell of bronchiole	Club cell of bronchiole	Lung	No
basal epithelial cell of tracheobronchial tree	Basal epithelial cell of tracheobronchial tree	Lung	No
ciliated columnar cell of tracheobronchial tree	Ciliated columnar cell of tracheobronchial tree	Lung	No
smooth muscle cell of trachea	Smooth muscle cell of trachea	Lung	No
bronchial smooth muscle cell	Capillary endothelial cells	Lung	Yes
smooth muscle cell of the pulmonary artery	Smooth muscle cell of the pulmonary artery	Lung	No
type I pneumocyte	Type I pneumocyte	Lung	No
type II pneumocyte	Type II pneumocyte	Lung	Yes
lung neuroendocrine cell	Lung neuroendocrine cell	Lung	No
pulmonary interstitial fibroblast	Pulmonary interstitial fibroblast	Lung	Yes
fibroblast of lung	Fibroblast of lung	Lung	No
smooth muscle cell	Smooth muscle cell	Muscle	Yes
skeletal muscle satellite cell	Skeletal muscle satellite cell	Muscle	No
epithelial cell	Epithelial cell	Epithelial	No
secretory cell	Secretory cell	Epithelial	No
mucus secreting cell	Mucus secreting cell	Epithelial	Yes
epidermal cell	Epidermal cell	Skin	No
basal cell	Basal cell	Skin	No
basal cell of epidermis	Basal cell of epidermis	Skin	No
keratinocyte	Keratinocyte	Skin	Yes
bulge keratinocyte	Bulge keratinocyte	Skin	No
keratinocyte stem cell	Keratinocyte stem cell	Skin	Yes
luminal epithelial cell of mammary gland	Luminal epithelial cell of mammary gland	Mammary gland	Yes
bladder cell	Bladder cell	Bladder	No
bladder urothelial cell	Bladder urothelial cell	Bladder	No
chondrocyte	Chondrocyte	Cartilage	Yes
mesenchymal stem cell	Mesenchymal stem cell	Stromal	Yes
stromal cell	Stromal cell	Stromal	No
fibroblast	Fibroblast	Stromal	Yes
fibrocyte	Fibrocyte	Stromal	No
enterocyte of epithelium of large intestine	Enterocyte of epithelium of large intestine	Large intestine	Yes
enteroendocrine cell	Enteroendocrine cell	Large intestine	No
large intestine goblet cell	Large intestine goblet cell	Large intestine	No
Brush cell of epithelium proper of large intestine	Brush cell of epithelium proper of large intestine	Large intestine	No
intestinal crypt stem cell	Intestinal crypt stem cell	Large intestine	No
epithelial cell of large intestine	Epithelial cell of large intestine	Large intestine	No
