## Supplementary material for "Linking Genetic Risk to Disease-Relevant Cellular States via Metacell-Informed Modeling with ICePop": Supplementary_data3.xlsx

### Sheet: ASD_colon_icepop
cell_type	beta	se	z	p	FDR	sig_pct
Secretomotor_vasodilator_neuron	5.50477	2.02591	2.34382	0.0095437	0.0699871	0.552448
Inhibitory_motor_neuron	6.38342	2.09713	2.61335	0.004483	0.0699871	0.637615
Sensory_neuron	3.66855	1.25756	2.39475	0.0083158	0.0699871	0.8
Enteroendocrine	7.96854	2.65811	1.54573	0.0610847	0.273756	0
Excitatory_motor_neuron	4.21472	2.19588	1.53642	0.0622172	0.273756	0
Lymphatic	12.1821	4.2772	1.26903	0.102214	0.35362	0
Myocyte	9.27392	2.90419	1.21326	0.112515	0.35362	0
Interneuron	1.65635	1.3389	0.720458	0.235621	0.647959	0
Neuron	4.6535	3.48054	0.531117	0.297669	0.654872	0
Fibroblast	7.38123	2.722	0.594231	0.276179	0.654872	0
TA	11.171	1.88426	0.261419	0.396885	0.727622	0
Vascular	5.84316	3.96445	0.274363	0.391903	0.727622	0
Tuft	3.6294	3.7337	0.0251168	0.489981	0.76997	0
B_cell	5.06064	5.38347	0.0759683	0.469722	0.76997	0
Mesothelial	1.43183	3.58312	-0.23425	0.592604	0.814831	0
Cycling_TA	7.25661	3.39886	-0.158302	0.562891	0.814831	0
Macrophage	1.88943	3.28256	-0.400888	0.655749	0.848616	0
Stem	9.63336	2.46835	-0.906574	0.817684	0.932686	0
Glia	0.0334659	3.45008	-1.02745	0.847896	0.932686	0
Goblet	2.14565	4.13877	-0.970403	0.834077	0.932686	0
Colonocyte	2.74646	4.26491	-1.37505	0.915441	0.955176	0
T_cell	-2.71997	3.7434	-1.69726	0.955176	0.955176	0

### Sheet: ASD_colon_scdrs
group	n_cell	n_ctrl	assoc_mcp	assoc_mcz	hetero_mcp	hetero_mcz	n_fdr_0.05	n_fdr_0.1	n_fdr_0.2	FDR
B_cell	5467	1000	0.155844	0.965767	0.894106	-1.09075	0	0	0	0.342857
Colonocyte	17506	1000	0.765235	-0.734927	0.182817	0.797169	0	0	0	0.920763
Cycling_TA	35716	1000	0.63037	-0.357417	0.771229	-0.752243	0	0	0	0.815772
Enteroendocrine	7105	1000	0.021978	2.40472	0.107892	1.2439	0	0	0	0.159341
Excitatory_motor_neuron	450	1000	0.0539461	1.6284	0.778222	-0.772674	0	0	0	0.194662
Fibroblast	12343	1000	0.130869	1.15456	0.142857	0.990245	0	0	0	0.319902
Glia	5213	1000	0.22977	0.724219	0.566434	-0.31574	0	0	0	0.45954
Goblet	4635	1000	0.795205	-0.830191	0.537463	-0.315081	0	0	0	0.920763
Inhibitory_motor_neuron	654	1000	0.012987	2.42582	0.0509491	1.9157	0	0	0	0.142857
Interneuron	276	1000	0.00799201	2.59245	0.0499501	1.74583	0	0	0	0.142857
Lymphatic	13778	1000	0.969031	-1.69815	0.436563	-0.042362	0	0	0	0.998002
Macrophage	3579	1000	0.0619381	1.62812	0.753247	-0.695132	0	0	0	0.194662
Mesothelial	1175	1000	0.496503	-0.0900594	0.887113	-1.18809	0	0	0	0.690934
Myocyte	17328	1000	0.89011	-1.12021	0.836164	-0.909298	0	0	0	0.979121
Neuron	546	1000	0.472527	0.00546386	0.902098	-1.31808	0	0	0	0.690934
Secretomotor_vasodilator_neuron	143	1000	0.028971	2.06856	0.0779221	1.36018	0	0	0	0.159341
Sensory_neuron	415	1000	0.0549451	1.61563	0.170829	0.984643	0	0	0	0.194662
Stem	67476	1000	0.482517	0.0178346	0.375624	0.0539385	0	0	0	0.690934
TA	137297	1000	0.405594	0.125186	0.59041	-0.430317	0	0	0	0.690934
T_cell	4479	1000	0.502498	-0.112565	0.954046	-1.44877	0	0	0	0.690934
Tuft	2992	1000	0.117882	1.29638	0.40959	0.137829	0	0	0	0.319902
Vascular	4427	1000	0.998002	-2.37295	0.151848	0.94764	0	0	0	0.998002

### Sheet: ASD_colon_seismic
cell_type	pvalue	FDR
Secretomotor_vasodilator_neuron	0.00159758	0.0351467
Sensory_neuron	0.0167121	0.183833
Inhibitory_motor_neuron	0.0343198	0.251678
Enteroendocrine	0.0790696	0.434883
Excitatory_motor_neuron	0.102154	0.449478
Interneuron	0.126827	0.465031
B_cell	0.359885	0.942884
Tuft	0.377832	0.942884
Neuron	0.385725	0.942884
Cycling_TA	0.599775	0.990763
Macrophage	0.625227	0.990763
TA	0.661411	0.990763
Goblet	0.686993	0.990763
Fibroblast	0.754806	0.990763
Lymphatic	0.791526	0.990763
Colonocyte	0.808589	0.990763
Myocyte	0.854807	0.990763
Mesothelial	0.855575	0.990763
T_cell	0.91461	0.990763
Vascular	0.927414	0.990763
Stem	0.945729	0.990763
Glia	0.998089	0.998089

### Sheet: influ_genes_SFARI
Gene	gene-name	Entrez	ensembl-id	chromosome	Cell group	FDR	Associated	Influence score	Influence score rank	genetic-category	gene-score	eagle	syndromic	number-of-reports
RPH3A	rabphilin 3A	22895	ENSG00000089169	12	1	0.0493422	TRUE	0.095294	10	Rare Single Gene Mutation, Functional	3		0	7
SCN9A	sodium voltage-gated channel alpha subunit 9	6335	ENSG00000169432	2	1	0.0493422	TRUE	0.0677374	25	Rare Single Gene Mutation	2		0	11
HTR1B	5-hydroxytryptamine (serotonin) receptor 1B	3351	ENSG00000135312	6	1	0.0493422	TRUE	0.0654094	27	Rare Single Gene Mutation, Genetic Association	2		0	6
PCDH10	protocadherin 10	57575	ENSG00000138650	4	1	0.0493422	TRUE	0.0571299	33	Rare Single Gene Mutation, Functional	2		0	12
HTR3A	5-hydroxytryptamine (serotonin) receptor 3A	3359	ENSG00000166736	11	1	0.0493422	TRUE	0.0499655	42	Rare Single Gene Mutation, Genetic Association, Functional	2		0	9
GABBR2	gamma-aminobutyric acid type B receptor subunit 2	9568	ENSG00000136928	9	1	0.0493422	TRUE	0.0422979	52	Rare Single Gene Mutation, Syndromic, Functional	2		1	16
GPR85	G protein-coupled receptor 85	54329	ENSG00000164604	7	1	0.0493422	TRUE	0.0365731	62	Rare Single Gene Mutation, Genetic Association	2		0	6
SLC45A1	solute carrier family 45 member 1	50651	ENSG00000162426	1	1	0.0493422	TRUE	0.0353181	66	Rare Single Gene Mutation, Syndromic			1	6
CASKIN1	CASK interacting protein 1	57524	ENSG00000167971	16	1	0.0493422	TRUE	0.0310483	79	Rare Single Gene Mutation, Functional	2		0	9
MAP1A	microtubule associated protein 1A	4130	ENSG00000166963	15	1	0.0493422	TRUE	0.0286333	90	Rare Single Gene Mutation	1	0	0	4
HCN1	Hyperpolarization activated cyclic nucleotide-gated potassium channel 1	348980	ENSG00000164588	5	1	0.0493422	TRUE	0.0265773	96	Rare Single Gene Mutation, Genetic Association	3		0	15
NTRK3	neurotrophic tyrosine kinase, receptor, type 3	4916	ENSG00000140538	15	1	0.0493422	TRUE	0.0264683	97	Rare Single Gene Mutation, Syndromic, Genetic Association	2		0	15
KCNB1	potassium voltage-gated channel subfamily B member 1	3745	ENSG00000158445	20	1	0.0493422	TRUE	0.0259837	100	Rare Single Gene Mutation, Syndromic, Genetic Association, Functional	1		1	31
CDH2	cadherin 2	1000	ENSG00000170558	18	1	0.0493422	TRUE	0.025249	104	Rare Single Gene Mutation, Syndromic	3		1	8
CIB2	Calcium and integrin binding family member 2	10518	ENSG00000136425	15	1	0.0493422	TRUE	0.0247156	108	Rare Single Gene Mutation	2		0	2
VWA7	von Willebrand factor A domain containing 7	80737	ENSG00000204396	6	1	0.0493422	TRUE	0.024661	109	Rare Single Gene Mutation	3		0	3
CNTNAP5	contactin associated protein-like 5	129684	ENSG00000155052	2	1	0.0493422	TRUE	0.0245955	110	Rare Single Gene Mutation, Genetic Association	2		0	16
SCGN	secretagogin, EF-hand calcium binding protein	10590	ENSG00000079689	6	1	0.0493422	TRUE	0.0230535	120	Rare Single Gene Mutation, Functional	3		0	4
VASH1	vasohibin 1	22846	ENSG00000071246	14	1	0.0493422	TRUE	0.0212699	134	Genetic Association	2		0	4
SCN2A	sodium channel, voltage-gated, type II, alpha subunit	6326	ENSG00000136531	2	1	0.0493422	TRUE	0.0210065	136	Rare Single Gene Mutation, Syndromic, Functional	1	109.3	0	141
CNR1	cannabinoid receptor 1 (brain)	1268	ENSG00000118432	6	1	0.0493422	TRUE	0.0201573	143	Rare Single Gene Mutation, Genetic Association	2		0	8
ELAVL2	ELAV like neuron-specific RNA binding protein 2	1993	ENSG00000107105	9	1	0.0493422	TRUE	0.0200399	144	Rare Single Gene Mutation, Genetic Association, Functional	2		0	7
CDH8	cadherin 8, type 2	1006	ENSG00000150394	16	1	0.0493422	TRUE	0.0199324	145	Rare Single Gene Mutation	2		0	13
PCDHA1	Protocadherin alpha 1	56147	ENSG00000204970	5	1	0.0493422	TRUE	0.0182732	160	Rare Single Gene Mutation, Syndromic, Genetic Association	2		0	5
DLG4	discs large MAGUK scaffold protein 4	1742	ENSG00000132535	17	1	0.0493422	TRUE	0.0182027	161	Rare Single Gene Mutation, Syndromic, Functional	1	2.45	0	25
CAMK2A	calcium/calmodulin dependent protein kinase II alpha	815	ENSG00000070808	5	1	0.0493422	TRUE	0.0174426	166	Rare Single Gene Mutation, Syndromic, Genetic Association, Functional	2		1	13
SCN9A	sodium voltage-gated channel alpha subunit 9	6335	ENSG00000169432	2	2	0.294202	FALSE	0.0532371	22	Rare Single Gene Mutation	2		0	11
AGAP2	ArfGAP with GTPase domain, ankyrin repeat and PH domain 2	116986	ENSG00000135439	12	2	0.294202	FALSE	0.0407672	37	Rare Single Gene Mutation	2	3.25	0	6
CACNA1I	Calcium channel, voltage-dependent, T type, alpha 1I subunit	8911	ENSG00000100346	22	2	0.294202	FALSE	0.0272466	68	Rare Single Gene Mutation, Genetic Association	2		0	11
LRFN5	leucine rich repeat and fibronectin type III domain containing 5	145581	ENSG00000165379	14	2	0.294202	FALSE	0.0256196	73	Rare Single Gene Mutation, Genetic Association, Functional	2		0	7
CASKIN1	CASK interacting protein 1	57524	ENSG00000167971	16	2	0.294202	FALSE	0.0256166	74	Rare Single Gene Mutation, Functional	2		0	9
SCGN	secretagogin, EF-hand calcium binding protein	10590	ENSG00000079689	6	2	0.294202	FALSE	0.0201287	107	Rare Single Gene Mutation, Functional	3		0	4
SLC45A1	solute carrier family 45 member 1	50651	ENSG00000162426	1	2	0.294202	FALSE	0.020101	108	Rare Single Gene Mutation, Syndromic			1	6
CIB2	Calcium and integrin binding family member 2	10518	ENSG00000136425	15	2	0.294202	FALSE	0.0199713	109	Rare Single Gene Mutation	2		0	2
KCNC1	potassium voltage-gated channel subfamily C member 1	3746	ENSG00000129159	11	2	0.294202	FALSE	0.0192189	118	Rare Single Gene Mutation, Functional	2		0	10
CNTNAP5	contactin associated protein-like 5	129684	ENSG00000155052	2	2	0.294202	FALSE	0.0188029	120	Rare Single Gene Mutation, Genetic Association	2		0	16
MAP1A	microtubule associated protein 1A	4130	ENSG00000166963	15	2	0.294202	FALSE	0.0183405	123	Rare Single Gene Mutation	1	0	0	4
SCN2A	sodium channel, voltage-gated, type II, alpha subunit	6326	ENSG00000136531	2	2	0.294202	FALSE	0.0182985	124	Rare Single Gene Mutation, Syndromic, Functional	1	109.3	0	141
KCNB1	potassium voltage-gated channel subfamily B member 1	3745	ENSG00000158445	20	2	0.294202	FALSE	0.0180798	128	Rare Single Gene Mutation, Syndromic, Genetic Association, Functional	1		1	31
SLC24A2	solute carrier family 24 member 2	25769	ENSG00000155886	9	2	0.294202	FALSE	0.0177686	130	Rare Single Gene Mutation	2		0	4
GRID1	Glutamate receptor, ionotropic, delta 1	2894	ENSG00000182771	10	2	0.294202	FALSE	0.0168177	137	Rare Single Gene Mutation, Genetic Association	2		0	7
ELAVL2	ELAV like neuron-specific RNA binding protein 2	1993	ENSG00000107105	9	2	0.294202	FALSE	0.0165057	139	Rare Single Gene Mutation, Genetic Association, Functional	2		0	7
CDH2	cadherin 2	1000	ENSG00000170558	18	2	0.294202	FALSE	0.0165034	140	Rare Single Gene Mutation, Syndromic	3		1	8
SCN9A	sodium voltage-gated channel alpha subunit 9	6335	ENSG00000169432	2	3	0.0294166	TRUE	0.0918613	8	Rare Single Gene Mutation	2		0	11
AGAP2	ArfGAP with GTPase domain, ankyrin repeat and PH domain 2	116986	ENSG00000135439	12	3	0.0294166	TRUE	0.076108	12	Rare Single Gene Mutation	2	3.25	0	6
KCNN2	potassium calcium-activated channel subfamily N member 2	3781	ENSG00000080709	5	3	0.0294166	TRUE	0.0607443	21	Rare Single Gene Mutation	3		0	4
SLC45A1	solute carrier family 45 member 1	50651	ENSG00000162426	1	3	0.0294166	TRUE	0.055737	29	Rare Single Gene Mutation, Syndromic			1	6
CDH2	cadherin 2	1000	ENSG00000170558	18	3	0.0294166	TRUE	0.0500286	32	Rare Single Gene Mutation, Syndromic	3		1	8
LRFN5	leucine rich repeat and fibronectin type III domain containing 5	145581	ENSG00000165379	14	3	0.0294166	TRUE	0.0457069	36	Rare Single Gene Mutation, Genetic Association, Functional	2		0	7
RPH3A	rabphilin 3A	22895	ENSG00000089169	12	3	0.0294166	TRUE	0.0418626	41	Rare Single Gene Mutation, Functional	3		0	7
PCDHA1	Protocadherin alpha 1	56147	ENSG00000204970	5	3	0.0294166	TRUE	0.040547	47	Rare Single Gene Mutation, Syndromic, Genetic Association	2		0	5
DCC	DCCnetrin 1 receptor	1630	ENSG00000187323	18	3	0.0294166	TRUE	0.0366615	53	Rare Single Gene Mutation, Genetic Association	2		0	6
GABBR2	gamma-aminobutyric acid type B receptor subunit 2	9568	ENSG00000136928	9	3	0.0294166	TRUE	0.0349675	56	Rare Single Gene Mutation, Syndromic, Functional	2		1	16
VASH1	vasohibin 1	22846	ENSG00000071246	14	3	0.0294166	TRUE	0.034821	57	Genetic Association	2		0	4
GRIK4	Glutamate receptor, ionotropic, kainate 4	2900	ENSG00000149403	11	3	0.0294166	TRUE	0.0347309	60	Rare Single Gene Mutation, Functional	2		0	7
SCN2A	sodium channel, voltage-gated, type II, alpha subunit	6326	ENSG00000136531	2	3	0.0294166	TRUE	0.0325757	68	Rare Single Gene Mutation, Syndromic, Functional	1	109.3	0	141
KCNB1	potassium voltage-gated channel subfamily B member 1	3745	ENSG00000158445	20	3	0.0294166	TRUE	0.0323466	70	Rare Single Gene Mutation, Syndromic, Genetic Association, Functional	1		1	31
CNR1	cannabinoid receptor 1 (brain)	1268	ENSG00000118432	6	3	0.0294166	TRUE	0.0319568	71	Rare Single Gene Mutation, Genetic Association	2		0	8
ELAVL2	ELAV like neuron-specific RNA binding protein 2	1993	ENSG00000107105	9	3	0.0294166	TRUE	0.0316061	73	Rare Single Gene Mutation, Genetic Association, Functional	2		0	7
NTRK3	neurotrophic tyrosine kinase, receptor, type 3	4916	ENSG00000140538	15	3	0.0294166	TRUE	0.0292283	81	Rare Single Gene Mutation, Syndromic, Genetic Association	2		0	15
RIMS1	Regulating synaptic membrane exocytosis 1	22999	ENSG00000079841	6	3	0.0294166	TRUE	0.0287143	85	Rare Single Gene Mutation, Genetic Association	1	11.35	0	11
GRM7	Glutamate receptor, metabotropic 7	2917	ENSG00000196277	3	3	0.0294166	TRUE	0.0284227	89	Rare Single Gene Mutation, Genetic Association, Functional	2		0	18
CASKIN1	CASK interacting protein 1	57524	ENSG00000167971	16	3	0.0294166	TRUE	0.0280401	91	Rare Single Gene Mutation, Functional	2		0	9
CADPS	calcium dependent secretion activator	8618	ENSG00000163618	3	3	0.0294166	TRUE	0.0279726	92	Rare Single Gene Mutation, Genetic Association	2		0	5
MDGA2	MAM domain containing glycosylphosphatidylinositol anchor 2	161357	ENSG00000139915	14	3	0.0294166	TRUE	0.0279082	93	Rare Single Gene Mutation, Genetic Association	2		0	9
DGKI	diacylglycerol kinase iota	9162	ENSG00000157680	7	3	0.0294166	TRUE	0.0262976	103	Rare Single Gene Mutation, Genetic Association	3		0	5
CADM2	Cell adhesion molecule 2	253559	ENSG00000175161	3	3	0.0294166	TRUE	0.0260489	107	Rare Single Gene Mutation, Genetic Association	2		0	6
NRXN1	neurexin 1	9378	ENSG00000179915	2	3	0.0294166	TRUE	0.0248525	113	Rare Single Gene Mutation, Syndromic, Genetic Association, Functional	1	143.75	0	118
PCDH15	protocadherin related 15	65217	ENSG00000150275	10	3	0.0294166	TRUE	0.0247826	114	Rare Single Gene Mutation, Syndromic, Genetic Association, Functional	2		0	13
DLG4	discs large MAGUK scaffold protein 4	1742	ENSG00000132535	17	3	0.0294166	TRUE	0.0237644	119	Rare Single Gene Mutation, Syndromic, Functional	1	2.45	0	25
CDH10	cadherin 10, type 2 (T2-cadherin)	1008	ENSG00000040731	5	3	0.0294166	TRUE	0.0210759	134	Rare Single Gene Mutation, Genetic Association	2		0	11
SHANK1	SH3 and multiple ankyrin repeat domains 1	50944	ENSG00000161681	19	3	0.0294166	TRUE	0.0202508	138	Rare Single Gene Mutation, Genetic Association	2	14.65	0	18
AHI1	Abelson helper integration site 1	54806	ENSG00000135541	6	3	0.0294166	TRUE	0.0200927	140	Rare Single Gene Mutation, Syndromic, Genetic Association			1	23
DMXL2	Dmx-like 2	23312	ENSG00000104093	15	3	0.0294166	TRUE	0.0198592	143	Rare Single Gene Mutation	2		0	10
MAP1A	microtubule associated protein 1A	4130	ENSG00000166963	15	3	0.0294166	TRUE	0.0197813	144	Rare Single Gene Mutation	1	0	0	4
GABRB3	gamma-aminobutyric acid (GABA) A receptor, beta 3	2562	ENSG00000166206	15	3	0.0294166	TRUE	0.0194954	145	Rare Single Gene Mutation, Genetic Association, Functional	1		0	52
CNTNAP5	contactin associated protein-like 5	129684	ENSG00000155052	2	3	0.0294166	TRUE	0.0194218	146	Rare Single Gene Mutation, Genetic Association	2		0	16
SLC24A2	solute carrier family 24 member 2	25769	ENSG00000155886	9	3	0.0294166	TRUE	0.0192626	147	Rare Single Gene Mutation	2		0	4
RBFOX1	RNA binding protein, fox-1 homolog (C. elegans) 1	54715	ENSG00000078328	16	3	0.0294166	TRUE	0.0181723	153	Rare Single Gene Mutation, Genetic Association, Functional	2		0	45
CTNND2	Catenin (cadherin-associated protein), delta 2	1501	ENSG00000169862	5	3	0.0294166	TRUE	0.0177401	158	Rare Single Gene Mutation, Syndromic, Functional	2		0	17
HTR3A	5-hydroxytryptamine (serotonin) receptor 3A	3359	ENSG00000166736	11	3	0.0294166	TRUE	0.0176876	159	Rare Single Gene Mutation, Genetic Association, Functional	2		0	9
IL1R2	interleukin 1 receptor, type II	7850	ENSG00000115590	2	3	0.0294166	TRUE	0.0170199	166	Rare Single Gene Mutation	2		0	8
CELF4	CUGBP, Elav-like family member 4	56853	ENSG00000101489	18	3	0.0294166	TRUE	0.0164847	173	Rare Single Gene Mutation, Functional	1	8.5	0	15

### Sheet: influ_genes_all
Gene	Entrez	Cell group	FDR	Associated	Influence score	Influence score rank	In SFARI
MATN1	4146	1	0.0493422	TRUE	0.191535	1	FALSE
CBX6	23466	1	0.0493422	TRUE	0.138499	2	FALSE
SOST	50964	1	0.0493422	TRUE	0.134863	3	FALSE
CELSR3	1951	1	0.0493422	TRUE	0.125972	4	FALSE
TTC9B	148014	1	0.0493422	TRUE	0.113291	5	FALSE
ACKR1	2532	1	0.0493422	TRUE	0.106054	6	FALSE
SLC35D3	340146	1	0.0493422	TRUE	0.104784	7	FALSE
VWC2L	402117	1	0.0493422	TRUE	0.101319	8	FALSE
NXPH4	11247	1	0.0493422	TRUE	0.100773	9	FALSE
RPH3A	22895	1	0.0493422	TRUE	0.095294	10	TRUE
GNG13	51764	1	0.0493422	TRUE	0.0922121	11	FALSE
JAKMIP3	282973	1	0.0493422	TRUE	0.0915223	12	FALSE
SEMA6C	10500	1	0.0493422	TRUE	0.0882573	13	FALSE
RTBDN	83546	1	0.0493422	TRUE	0.0847181	14	FALSE
DEFB136	613210	1	0.0493422	TRUE	0.0844843	15	FALSE
SLC1A7	6512	1	0.0493422	TRUE	0.0838074	16	FALSE
MYBPH	4608	1	0.0493422	TRUE	0.0816825	17	FALSE
NCAN	1463	1	0.0493422	TRUE	0.0795325	18	FALSE
NEFH	4744	1	0.0493422	TRUE	0.0765686	19	FALSE
CPLX1	10815	1	0.0493422	TRUE	0.0754229	20	FALSE
MRGPRE	116534	1	0.0493422	TRUE	0.0736371	21	FALSE
SEPTIN3	55964	1	0.0493422	TRUE	0.0694144	22	FALSE
NOG	9241	1	0.0493422	TRUE	0.0686681	23	FALSE
KNDC1	85442	1	0.0493422	TRUE	0.0683575	24	FALSE
SCN9A	6335	1	0.0493422	TRUE	0.0677374	25	TRUE
MYL1	4632	1	0.0493422	TRUE	0.0662612	26	FALSE
HTR1B	3351	1	0.0493422	TRUE	0.0654094	27	TRUE
NPTXR	23467	1	0.0493422	TRUE	0.0648744	28	FALSE
C3orf80	401097	1	0.0493422	TRUE	0.0618625	29	FALSE
TRIM67	440730	1	0.0493422	TRUE	0.06011	30	FALSE
GLDN	342035	1	0.0493422	TRUE	0.0597343	31	FALSE
CHRNA5	1138	1	0.0493422	TRUE	0.059335	32	FALSE
PCDH10	57575	1	0.0493422	TRUE	0.0571299	33	TRUE
FRRS1L	23732	1	0.0493422	TRUE	0.0559825	34	FALSE
LHFPL5	222662	1	0.0493422	TRUE	0.0546671	35	FALSE
LINGO3	645191	1	0.0493422	TRUE	0.0544752	36	FALSE
ARSI	340075	1	0.0493422	TRUE	0.0542531	37	FALSE
TCERG1L	256536	1	0.0493422	TRUE	0.0514467	38	FALSE
NYAP2	57624	1	0.0493422	TRUE	0.0512394	39	FALSE
VGLL3	389136	1	0.0493422	TRUE	0.051148	40	FALSE
PAQR9	344838	1	0.0493422	TRUE	0.0503823	41	FALSE
HTR3A	3359	1	0.0493422	TRUE	0.0499655	42	TRUE
PANX2	56666	1	0.0493422	TRUE	0.0491579	43	FALSE
PATE1	160065	1	0.0493422	TRUE	0.0489371	44	FALSE
NAT8L	339983	1	0.0493422	TRUE	0.0470712	45	FALSE
DNAJC6	9829	1	0.0493422	TRUE	0.0458952	46	FALSE
NT5DC2	64943	1	0.0493422	TRUE	0.044517	47	FALSE
CADM3	57863	1	0.0493422	TRUE	0.0442716	48	FALSE
YPEL4	219539	1	0.0493422	TRUE	0.0440687	49	FALSE
ASPHD2	57168	1	0.0493422	TRUE	0.043928	50	FALSE
CYSLTR2	57105	1	0.0493422	TRUE	0.0433188	51	FALSE
GABBR2	9568	1	0.0493422	TRUE	0.0422979	52	TRUE
CLGN	1047	1	0.0493422	TRUE	0.0422482	53	FALSE
ISLR2	57611	1	0.0493422	TRUE	0.0420322	54	FALSE
MMP24	10893	1	0.0493422	TRUE	0.0412095	55	FALSE
HS3ST2	9956	1	0.0493422	TRUE	0.0405407	56	FALSE
CYP46A1	10858	1	0.0493422	TRUE	0.040228	57	FALSE
SLCO4C1	353189	1	0.0493422	TRUE	0.0391795	58	FALSE
SLC5A7	60482	1	0.0493422	TRUE	0.037691	59	FALSE
SYNGR3	9143	1	0.0493422	TRUE	0.0375208	60	FALSE
MAPK11	5600	1	0.0493422	TRUE	0.0370517	61	FALSE
GPR85	54329	1	0.0493422	TRUE	0.0365731	62	TRUE
DPYSL4	10570	1	0.0493422	TRUE	0.0362238	63	FALSE
FSCN1	6624	1	0.0493422	TRUE	0.0356583	64	FALSE
CHI3L1	1116	1	0.0493422	TRUE	0.035594	65	FALSE
SLC45A1	50651	1	0.0493422	TRUE	0.0353181	66	TRUE
FAM20C	56975	1	0.0493422	TRUE	0.0352603	67	FALSE
CRYBB2	1415	1	0.0493422	TRUE	0.0351578	68	FALSE
TACR1	6869	1	0.0493422	TRUE	0.0347435	69	FALSE
CNTFR	1271	1	0.0493422	TRUE	0.0336713	70	FALSE
FBXO41	150726	1	0.0493422	TRUE	0.0336438	71	FALSE
SRSF12	135295	1	0.0493422	TRUE	0.0329596	72	FALSE
STMN4	81551	1	0.0493422	TRUE	0.0328017	73	FALSE
CHST14	113189	1	0.0493422	TRUE	0.032483	74	FALSE
TEX47	219557	1	0.0493422	TRUE	0.0323575	75	FALSE
OLFM2	93145	1	0.0493422	TRUE	0.032279	76	FALSE
DISP2	85455	1	0.0493422	TRUE	0.0315217	77	FALSE
SCRN1	9805	1	0.0493422	TRUE	0.0314686	78	FALSE
CASKIN1	57524	1	0.0493422	TRUE	0.0310483	79	TRUE
NICN1	84276	1	0.0493422	TRUE	0.0308964	80	FALSE
NDN	4692	1	0.0493422	TRUE	0.0306161	81	FALSE
PCNX2	80003	1	0.0493422	TRUE	0.0305089	82	FALSE
DISP3	57540	1	0.0493422	TRUE	0.0302815	83	FALSE
FAM171B	165215	1	0.0493422	TRUE	0.0299327	84	FALSE
S1PR5	53637	1	0.0493422	TRUE	0.0299112	85	FALSE
SHD	56961	1	0.0493422	TRUE	0.0297641	86	FALSE
HJV	148738	1	0.0493422	TRUE	0.029761	87	FALSE
PDCL2	132954	1	0.0493422	TRUE	0.0295582	88	FALSE
PRRT2	112476	1	0.0493422	TRUE	0.028849	89	FALSE
MAP1A	4130	1	0.0493422	TRUE	0.0286333	90	TRUE
TMEM151A	256472	1	0.0493422	TRUE	0.0284271	91	FALSE
BEND4	389206	1	0.0493422	TRUE	0.0282778	92	FALSE
ANKRD34A	284615	1	0.0493422	TRUE	0.0278171	93	FALSE
TUB	7275	1	0.0493422	TRUE	0.0270212	94	FALSE
DLEU7	220107	1	0.0493422	TRUE	0.0269573	95	FALSE
HCN1	348980	1	0.0493422	TRUE	0.0265773	96	TRUE
NTRK3	4916	1	0.0493422	TRUE	0.0264683	97	TRUE
SERPINE2	5270	1	0.0493422	TRUE	0.0263504	98	FALSE
CXXC4	80319	1	0.0493422	TRUE	0.0261524	99	FALSE
KCNB1	3745	1	0.0493422	TRUE	0.0259837	100	TRUE
NMUR2	56923	1	0.0493422	TRUE	0.0259736	101	FALSE
DUSP26	78986	1	0.0493422	TRUE	0.0257211	102	FALSE
CHRNA3	1136	1	0.0493422	TRUE	0.0252638	103	FALSE
CDH2	1000	1	0.0493422	TRUE	0.025249	104	TRUE
ZNF365	22891	1	0.0493422	TRUE	0.0251347	105	FALSE
DZANK1	55184	1	0.0493422	TRUE	0.0250862	106	FALSE
CNTN2	6900	1	0.0493422	TRUE	0.024805	107	FALSE
CIB2	10518	1	0.0493422	TRUE	0.0247156	108	TRUE
VWA7	80737	1	0.0493422	TRUE	0.024661	109	TRUE
CNTNAP5	129684	1	0.0493422	TRUE	0.0245955	110	TRUE
VGF	7425	1	0.0493422	TRUE	0.0245045	111	FALSE
PROKR2	128674	1	0.0493422	TRUE	0.0244709	112	FALSE
MTCL3	387104	1	0.0493422	TRUE	0.0240715	113	FALSE
CALHM5	254228	1	0.0493422	TRUE	0.0237341	114	FALSE
SV2A	9900	1	0.0493422	TRUE	0.023734	115	FALSE
STK32C	282974	1	0.0493422	TRUE	0.0235572	116	FALSE
STXBP5L	9515	1	0.0493422	TRUE	0.0234742	117	FALSE
SLITRK3	22865	1	0.0493422	TRUE	0.0233539	118	FALSE
RASL10B	91608	1	0.0493422	TRUE	0.0231825	119	FALSE
SCGN	10590	1	0.0493422	TRUE	0.0230535	120	TRUE
MEX3D	399664	1	0.0493422	TRUE	0.0230192	121	FALSE
ATP8B3	148229	1	0.0493422	TRUE	0.0229877	122	FALSE
KIF26A	26153	1	0.0493422	TRUE	0.0228966	123	FALSE
VPS37D	155382	1	0.0493422	TRUE	0.022829	124	FALSE
JPH4	84502	1	0.0493422	TRUE	0.0228141	125	FALSE
RNF112	7732	1	0.0493422	TRUE	0.0226177	126	FALSE
P4HTM	54681	1	0.0493422	TRUE	0.022465	127	FALSE
SRRM4	84530	1	0.0493422	TRUE	0.0223162	128	FALSE
FAM171A2	284069	1	0.0493422	TRUE	0.0221292	129	FALSE
SEMA4F	10505	1	0.0493422	TRUE	0.0219821	130	FALSE
GPC1	2817	1	0.0493422	TRUE	0.021915	131	FALSE
ARHGEF25	115557	1	0.0493422	TRUE	0.0216132	132	FALSE
CBARP	255057	1	0.0493422	TRUE	0.0213279	133	FALSE
VASH1	22846	1	0.0493422	TRUE	0.0212699	134	TRUE
SLC41A3	54946	1	0.0493422	TRUE	0.0210525	135	FALSE
SCN2A	6326	1	0.0493422	TRUE	0.0210065	136	TRUE
SAPCD1	401251	1	0.0493422	TRUE	0.0209435	137	FALSE
GPR63	81491	1	0.0493422	TRUE	0.0209019	138	FALSE
FHOD3	80206	1	0.0493422	TRUE	0.0208262	139	FALSE
CHRM4	1132	1	0.0493422	TRUE	0.0206761	140	FALSE
AVIL	10677	1	0.0493422	TRUE	0.0205328	141	FALSE
ELFN2	114794	1	0.0493422	TRUE	0.0204965	142	FALSE
CNR1	1268	1	0.0493422	TRUE	0.0201573	143	TRUE
ELAVL2	1993	1	0.0493422	TRUE	0.0200399	144	TRUE
CDH8	1006	1	0.0493422	TRUE	0.0199324	145	TRUE
TMEM14A	28978	1	0.0493422	TRUE	0.0199184	146	FALSE
ENHO	375704	1	0.0493422	TRUE	0.019693	147	FALSE
CACNG7	59284	1	0.0493422	TRUE	0.0196629	148	FALSE
SYNGR1	9145	1	0.0493422	TRUE	0.0196522	149	FALSE
NCS1	23413	1	0.0493422	TRUE	0.0195737	150	FALSE
GNG4	2786	1	0.0493422	TRUE	0.0192472	151	FALSE
EMB	133418	1	0.0493422	TRUE	0.0191597	152	FALSE
MAPK8IP2	23542	1	0.0493422	TRUE	0.0189666	153	FALSE
MYRF	745	1	0.0493422	TRUE	0.0188504	154	FALSE
KCNT2	343450	1	0.0493422	TRUE	0.0187459	155	FALSE
TPGS2	25941	1	0.0493422	TRUE	0.0187455	156	FALSE
CCNE1	898	1	0.0493422	TRUE	0.0186851	157	FALSE
VASN	114990	1	0.0493422	TRUE	0.0185864	158	FALSE
B3GAT1	27087	1	0.0493422	TRUE	0.0185605	159	FALSE
PCDHA1	56147	1	0.0493422	TRUE	0.0182732	160	TRUE
DLG4	1742	1	0.0493422	TRUE	0.0182027	161	TRUE
FAM131A	131408	1	0.0493422	TRUE	0.0180857	162	FALSE
ASTN1	460	1	0.0493422	TRUE	0.0180362	163	FALSE
LAYN	143903	1	0.0493422	TRUE	0.0178264	164	FALSE
CACNG4	27092	1	0.0493422	TRUE	0.0174477	165	FALSE
CAMK2A	815	1	0.0493422	TRUE	0.0174426	166	TRUE
PPFIA2	8499	1	0.0493422	TRUE	0.0173399	167	FALSE
GDAP1	54332	1	0.0493422	TRUE	0.0173367	168	FALSE
SLC2A6	11182	1	0.0493422	TRUE	0.017313	169	FALSE
GAL3ST3	89792	1	0.0493422	TRUE	0.0171497	170	FALSE
TMEM132E	124842	1	0.0493422	TRUE	0.0168774	171	FALSE
TAC3	6866	1	0.0493422	TRUE	0.0168726	172	FALSE
SNCG	6623	1	0.0493422	TRUE	0.0165759	173	FALSE
ENTREP3	10712	1	0.0493422	TRUE	0.0165581	174	FALSE
TMEM178B	100507421	1	0.0493422	TRUE	0.0164793	175	FALSE
EID2	163126	1	0.0493422	TRUE	0.0163869	176	FALSE
FOLH1	2346	1	0.0493422	TRUE	0.0163307	177	FALSE
WDR6	11180	1	0.0493422	TRUE	0.0162851	178	FALSE
GPR26	2849	2	0.294202	FALSE	0.289205	1	FALSE
VWC2L	402117	2	0.294202	FALSE	0.205435	2	FALSE
KCNA5	3741	2	0.294202	FALSE	0.2011	3	FALSE
ACKR1	2532	2	0.294202	FALSE	0.132456	4	FALSE
ADGRA1	84435	2	0.294202	FALSE	0.119559	5	FALSE
ANKRD34A	284615	2	0.294202	FALSE	0.102444	6	FALSE
C11orf87	399947	2	0.294202	FALSE	0.0926031	7	FALSE
SYT10	341359	2	0.294202	FALSE	0.090336	8	FALSE
PLCZ1	89869	2	0.294202	FALSE	0.0865447	9	FALSE
MATN1	4146	2	0.294202	FALSE	0.0847973	10	FALSE
TMEM200C	645369	2	0.294202	FALSE	0.0847508	11	FALSE
RTBDN	83546	2	0.294202	FALSE	0.0815672	12	FALSE
DNAH1	25981	2	0.294202	FALSE	0.0800685	13	FALSE
CAMKV	79012	2	0.294202	FALSE	0.0772623	14	FALSE
CELSR3	1951	2	0.294202	FALSE	0.0765541	15	FALSE
TRAM1L1	133022	2	0.294202	FALSE	0.075765	16	FALSE
GML	2765	2	0.294202	FALSE	0.0667729	17	FALSE
NPTXR	23467	2	0.294202	FALSE	0.0657547	18	FALSE
ANKRD34C	390616	2	0.294202	FALSE	0.064082	19	FALSE
PLAAT1	57110	2	0.294202	FALSE	0.0538553	20	FALSE
PAQR9	344838	2	0.294202	FALSE	0.0533196	21	FALSE
SCN9A	6335	2	0.294202	FALSE	0.0532371	22	TRUE
OLFM2	93145	2	0.294202	FALSE	0.0518442	23	FALSE
ISLR2	57611	2	0.294202	FALSE	0.0510519	24	FALSE
COLQ	8292	2	0.294202	FALSE	0.0508495	25	FALSE
CHRNA5	1138	2	0.294202	FALSE	0.0501446	26	FALSE
KCNJ1	3758	2	0.294202	FALSE	0.0500777	27	FALSE
LINGO3	645191	2	0.294202	FALSE	0.0483449	28	FALSE
MRGPRE	116534	2	0.294202	FALSE	0.0464119	29	FALSE
SEPTIN3	55964	2	0.294202	FALSE	0.0458518	30	FALSE
JAKMIP3	282973	2	0.294202	FALSE	0.0457006	31	FALSE
CPLX1	10815	2	0.294202	FALSE	0.0456905	32	FALSE
DNAJC6	9829	2	0.294202	FALSE	0.045244	33	FALSE
TTC9B	148014	2	0.294202	FALSE	0.0440138	34	FALSE
LHFPL5	222662	2	0.294202	FALSE	0.04337	35	FALSE
VWA5B1	127731	2	0.294202	FALSE	0.0410646	36	FALSE
AGAP2	116986	2	0.294202	FALSE	0.0407672	37	TRUE
GPR176	11245	2	0.294202	FALSE	0.0402027	38	FALSE
ZNF365	22891	2	0.294202	FALSE	0.0374123	39	FALSE
TRANK1	9881	2	0.294202	FALSE	0.0372332	40	FALSE
CDH7	1005	2	0.294202	FALSE	0.0372331	41	FALSE
CADM3	57863	2	0.294202	FALSE	0.0370569	42	FALSE
FAM20C	56975	2	0.294202	FALSE	0.036395	43	FALSE
PRRT2	112476	2	0.294202	FALSE	0.03591	44	FALSE
TGM7	116179	2	0.294202	FALSE	0.0358954	45	FALSE
RAD51AP2	729475	2	0.294202	FALSE	0.0358516	46	FALSE
MMP24	10893	2	0.294202	FALSE	0.0352906	47	FALSE
TRIM67	440730	2	0.294202	FALSE	0.0352189	48	FALSE
PGR	5241	2	0.294202	FALSE	0.0351828	49	FALSE
DISP3	57540	2	0.294202	FALSE	0.0336729	50	FALSE
ACR	49	2	0.294202	FALSE	0.0335004	51	FALSE
CACNG8	59283	2	0.294202	FALSE	0.0334447	52	FALSE
SPINK8	646424	2	0.294202	FALSE	0.0332361	53	FALSE
ASPHD2	57168	2	0.294202	FALSE	0.0330357	54	FALSE
LRRC55	219527	2	0.294202	FALSE	0.0329275	55	FALSE
STRA6	64220	2	0.294202	FALSE	0.0310318	56	FALSE
SLC5A7	60482	2	0.294202	FALSE	0.0308624	57	FALSE
SCRN1	9805	2	0.294202	FALSE	0.0300167	58	FALSE
MYL1	4632	2	0.294202	FALSE	0.0292633	59	FALSE
LHX3	8022	2	0.294202	FALSE	0.0291754	60	FALSE
KCNG4	93107	2	0.294202	FALSE	0.0288532	61	FALSE
SRSF12	135295	2	0.294202	FALSE	0.0286571	62	FALSE
CACNG5	27091	2	0.294202	FALSE	0.0284612	63	FALSE
ABCA9	10350	2	0.294202	FALSE	0.0284353	64	FALSE
STK32C	282974	2	0.294202	FALSE	0.0281913	65	FALSE
CYP46A1	10858	2	0.294202	FALSE	0.0276549	66	FALSE
MGAT5B	146664	2	0.294202	FALSE	0.0273142	67	FALSE
CACNA1I	8911	2	0.294202	FALSE	0.0272466	68	TRUE
WNT16	51384	2	0.294202	FALSE	0.0271958	69	FALSE
PANX2	56666	2	0.294202	FALSE	0.0266931	70	FALSE
DOC2B	8447	2	0.294202	FALSE	0.0263777	71	FALSE
ZKSCAN2	342357	2	0.294202	FALSE	0.0263518	72	FALSE
LRFN5	145581	2	0.294202	FALSE	0.0256196	73	TRUE
CASKIN1	57524	2	0.294202	FALSE	0.0256166	74	TRUE
IL17B	27190	2	0.294202	FALSE	0.025611	75	FALSE
DISP2	85455	2	0.294202	FALSE	0.0255798	76	FALSE
RASL10B	91608	2	0.294202	FALSE	0.0253699	77	FALSE
SYNGR3	9143	2	0.294202	FALSE	0.0250765	78	FALSE
SEMA6C	10500	2	0.294202	FALSE	0.0248836	79	FALSE
PTGIR	5739	2	0.294202	FALSE	0.0243517	80	FALSE
NYAP2	57624	2	0.294202	FALSE	0.0242715	81	FALSE
ERICH3	127254	2	0.294202	FALSE	0.0239406	82	FALSE
SUSD5	26032	2	0.294202	FALSE	0.0238556	83	FALSE
MOG	4340	2	0.294202	FALSE	0.023835	84	FALSE
NCAN	1463	2	0.294202	FALSE	0.0238051	85	FALSE
NDN	4692	2	0.294202	FALSE	0.0237366	86	FALSE
FBXO41	150726	2	0.294202	FALSE	0.023582	87	FALSE
FRRS1L	23732	2	0.294202	FALSE	0.0235119	88	FALSE
CHRNA3	1136	2	0.294202	FALSE	0.023473	89	FALSE
STXBP5L	9515	2	0.294202	FALSE	0.0234003	90	FALSE
FAM171B	165215	2	0.294202	FALSE	0.0233774	91	FALSE
CLGN	1047	2	0.294202	FALSE	0.0232789	92	FALSE
DEFB136	613210	2	0.294202	FALSE	0.0227846	93	FALSE
VGF	7425	2	0.294202	FALSE	0.0227575	94	FALSE
CNTN2	6900	2	0.294202	FALSE	0.0222589	95	FALSE
CDH20	28316	2	0.294202	FALSE	0.0222298	96	FALSE
WFDC1	58189	2	0.294202	FALSE	0.0210154	97	FALSE
TCF15	6939	2	0.294202	FALSE	0.0209772	98	FALSE
NEFH	4744	2	0.294202	FALSE	0.0207899	99	FALSE
LY6H	4062	2	0.294202	FALSE	0.0206506	100	FALSE
TMEM132E	124842	2	0.294202	FALSE	0.0206006	101	FALSE
VSNL1	7447	2	0.294202	FALSE	0.0205705	102	FALSE
CCDC85A	114800	2	0.294202	FALSE	0.0204892	103	FALSE
GNG4	2786	2	0.294202	FALSE	0.0204015	104	FALSE
MTCL3	387104	2	0.294202	FALSE	0.0202715	105	FALSE
SHD	56961	2	0.294202	FALSE	0.0202526	106	FALSE
SCGN	10590	2	0.294202	FALSE	0.0201287	107	TRUE
SLC45A1	50651	2	0.294202	FALSE	0.020101	108	TRUE
CIB2	10518	2	0.294202	FALSE	0.0199713	109	TRUE
CACNG7	59284	2	0.294202	FALSE	0.0199	110	FALSE
RXFP3	51289	2	0.294202	FALSE	0.0198811	111	FALSE
MAPK11	5600	2	0.294202	FALSE	0.0196548	112	FALSE
NAT8L	339983	2	0.294202	FALSE	0.0196388	113	FALSE
STMN4	81551	2	0.294202	FALSE	0.0196323	114	FALSE
KIF26A	26153	2	0.294202	FALSE	0.0193303	115	FALSE
RASL10A	10633	2	0.294202	FALSE	0.0193262	116	FALSE
JPH4	84502	2	0.294202	FALSE	0.0192375	117	FALSE
KCNC1	3746	2	0.294202	FALSE	0.0192189	118	TRUE
SLC41A3	54946	2	0.294202	FALSE	0.0188368	119	FALSE
CNTNAP5	129684	2	0.294202	FALSE	0.0188029	120	TRUE
ASTN1	460	2	0.294202	FALSE	0.0187959	121	FALSE
PCNX2	80003	2	0.294202	FALSE	0.0187055	122	FALSE
MAP1A	4130	2	0.294202	FALSE	0.0183405	123	TRUE
SCN2A	6326	2	0.294202	FALSE	0.0182985	124	TRUE
CALB1	793	2	0.294202	FALSE	0.0182811	125	FALSE
SV2A	9900	2	0.294202	FALSE	0.0181666	126	FALSE
CCNO	10309	2	0.294202	FALSE	0.0181293	127	FALSE
KCNB1	3745	2	0.294202	FALSE	0.0180798	128	TRUE
MINAR2	100127206	2	0.294202	FALSE	0.0179224	129	FALSE
SLC24A2	25769	2	0.294202	FALSE	0.0177686	130	TRUE
THSD7B	80731	2	0.294202	FALSE	0.0176468	131	FALSE
INHA	3623	2	0.294202	FALSE	0.0173192	132	FALSE
SRRM4	84530	2	0.294202	FALSE	0.0172044	133	FALSE
FSCN1	6624	2	0.294202	FALSE	0.0170896	134	FALSE
NMUR2	56923	2	0.294202	FALSE	0.0169512	135	FALSE
TENM2	57451	2	0.294202	FALSE	0.0168628	136	FALSE
GRID1	2894	2	0.294202	FALSE	0.0168177	137	TRUE
FHOD3	80206	2	0.294202	FALSE	0.0167989	138	FALSE
ELAVL2	1993	2	0.294202	FALSE	0.0165057	139	TRUE
CDH2	1000	2	0.294202	FALSE	0.0165034	140	TRUE
NSUN7	79730	2	0.294202	FALSE	0.0163522	141	FALSE
SPINK14	408187	3	0.0294166	TRUE	0.231692	1	FALSE
CRHR1	1394	3	0.0294166	TRUE	0.177349	2	FALSE
RTBDN	83546	3	0.0294166	TRUE	0.176988	3	FALSE
PAQR9	344838	3	0.0294166	TRUE	0.13758	4	FALSE
CDH7	1005	3	0.0294166	TRUE	0.125917	5	FALSE
JAKMIP3	282973	3	0.0294166	TRUE	0.12481	6	FALSE
LY6H	4062	3	0.0294166	TRUE	0.112983	7	FALSE
SCN9A	6335	3	0.0294166	TRUE	0.0918613	8	TRUE
CELSR3	1951	3	0.0294166	TRUE	0.0841286	9	FALSE
DNAJC6	9829	3	0.0294166	TRUE	0.0822245	10	FALSE
ACKR1	2532	3	0.0294166	TRUE	0.081164	11	FALSE
AGAP2	116986	3	0.0294166	TRUE	0.076108	12	TRUE
EGR4	1961	3	0.0294166	TRUE	0.0715653	13	FALSE
SEPTIN3	55964	3	0.0294166	TRUE	0.0700776	14	FALSE
NCAN	1463	3	0.0294166	TRUE	0.0676438	15	FALSE
KNDC1	85442	3	0.0294166	TRUE	0.0666626	16	FALSE
SEMA6C	10500	3	0.0294166	TRUE	0.066571	17	FALSE
DOC2A	8448	3	0.0294166	TRUE	0.0659239	18	FALSE
SLC1A7	6512	3	0.0294166	TRUE	0.0631517	19	FALSE
CACNG8	59283	3	0.0294166	TRUE	0.0610398	20	FALSE
KCNN2	3781	3	0.0294166	TRUE	0.0607443	21	TRUE
CALN1	83698	3	0.0294166	TRUE	0.0607158	22	FALSE
FRRS1L	23732	3	0.0294166	TRUE	0.0587922	23	FALSE
VWC2	375567	3	0.0294166	TRUE	0.0583473	24	FALSE
ASPHD2	57168	3	0.0294166	TRUE	0.0580514	25	FALSE
GRIK1	2897	3	0.0294166	TRUE	0.0574211	26	FALSE
YPEL4	219539	3	0.0294166	TRUE	0.0572464	27	FALSE
CADM3	57863	3	0.0294166	TRUE	0.0567519	28	FALSE
SLC45A1	50651	3	0.0294166	TRUE	0.055737	29	TRUE
ERICH3	127254	3	0.0294166	TRUE	0.0543092	30	FALSE
CBX6	23466	3	0.0294166	TRUE	0.053087	31	FALSE
CDH2	1000	3	0.0294166	TRUE	0.0500286	32	TRUE
STXBP5L	9515	3	0.0294166	TRUE	0.0489542	33	FALSE
TEX47	219557	3	0.0294166	TRUE	0.0466576	34	FALSE
PRRT2	112476	3	0.0294166	TRUE	0.0465648	35	FALSE
LRFN5	145581	3	0.0294166	TRUE	0.0457069	36	TRUE
SLC5A7	60482	3	0.0294166	TRUE	0.045256	37	FALSE
PCNX2	80003	3	0.0294166	TRUE	0.0435572	38	FALSE
C14orf39	317761	3	0.0294166	TRUE	0.0427869	39	FALSE
MMP24	10893	3	0.0294166	TRUE	0.0423976	40	FALSE
RPH3A	22895	3	0.0294166	TRUE	0.0418626	41	TRUE
TRIM67	440730	3	0.0294166	TRUE	0.0417443	42	FALSE
ODF1	4956	3	0.0294166	TRUE	0.041585	43	FALSE
NYAP2	57624	3	0.0294166	TRUE	0.0414262	44	FALSE
OLFM2	93145	3	0.0294166	TRUE	0.0412663	45	FALSE
CLGN	1047	3	0.0294166	TRUE	0.0408616	46	FALSE
PCDHA1	56147	3	0.0294166	TRUE	0.040547	47	TRUE
SRSF12	135295	3	0.0294166	TRUE	0.0404183	48	FALSE
KCNA5	3741	3	0.0294166	TRUE	0.0392269	49	FALSE
TRAM1L1	133022	3	0.0294166	TRUE	0.0389053	50	FALSE
NOVA1	4857	3	0.0294166	TRUE	0.0384161	51	FALSE
FHOD3	80206	3	0.0294166	TRUE	0.0383859	52	FALSE
DCC	1630	3	0.0294166	TRUE	0.0366615	53	TRUE
MDGA1	266727	3	0.0294166	TRUE	0.0359021	54	FALSE
GPR176	11245	3	0.0294166	TRUE	0.0358292	55	FALSE
GABBR2	9568	3	0.0294166	TRUE	0.0349675	56	TRUE
VASH1	22846	3	0.0294166	TRUE	0.034821	57	TRUE
CXXC4	80319	3	0.0294166	TRUE	0.0348117	58	FALSE
SRRM4	84530	3	0.0294166	TRUE	0.0347516	59	FALSE
GRIK4	2900	3	0.0294166	TRUE	0.0347309	60	TRUE
VPS37D	155382	3	0.0294166	TRUE	0.0345009	61	FALSE
BPIFB2	80341	3	0.0294166	TRUE	0.0337538	62	FALSE
MTCL3	387104	3	0.0294166	TRUE	0.0335477	63	FALSE
SYT6	148281	3	0.0294166	TRUE	0.0332661	64	FALSE
B3GAT1	27087	3	0.0294166	TRUE	0.0331597	65	FALSE
PANX2	56666	3	0.0294166	TRUE	0.0328546	66	FALSE
EMB	133418	3	0.0294166	TRUE	0.032752	67	FALSE
SCN2A	6326	3	0.0294166	TRUE	0.0325757	68	TRUE
CHRNA3	1136	3	0.0294166	TRUE	0.0325618	69	FALSE
KCNB1	3745	3	0.0294166	TRUE	0.0323466	70	TRUE
CNR1	1268	3	0.0294166	TRUE	0.0319568	71	TRUE
ASTN1	460	3	0.0294166	TRUE	0.0318118	72	FALSE
ELAVL2	1993	3	0.0294166	TRUE	0.0316061	73	TRUE
CPLX1	10815	3	0.0294166	TRUE	0.0311996	74	FALSE
RNF112	7732	3	0.0294166	TRUE	0.0311138	75	FALSE
TRANK1	9881	3	0.0294166	TRUE	0.030943	76	FALSE
PPFIA2	8499	3	0.0294166	TRUE	0.0302459	77	FALSE
RAD51AP2	729475	3	0.0294166	TRUE	0.0299709	78	FALSE
TMEM178B	100507421	3	0.0294166	TRUE	0.0297539	79	FALSE
FBXO41	150726	3	0.0294166	TRUE	0.0292766	80	FALSE
NTRK3	4916	3	0.0294166	TRUE	0.0292283	81	TRUE
TUB	7275	3	0.0294166	TRUE	0.0290507	82	FALSE
CACNG7	59284	3	0.0294166	TRUE	0.0290244	83	FALSE
HS3ST2	9956	3	0.0294166	TRUE	0.0287212	84	FALSE
RIMS1	22999	3	0.0294166	TRUE	0.0287143	85	TRUE
ROBO3	64221	3	0.0294166	TRUE	0.0286376	86	FALSE
ZKSCAN2	342357	3	0.0294166	TRUE	0.0286093	87	FALSE
FAM171B	165215	3	0.0294166	TRUE	0.0285191	88	FALSE
GRM7	2917	3	0.0294166	TRUE	0.0284227	89	TRUE
DISP3	57540	3	0.0294166	TRUE	0.0283894	90	FALSE
CASKIN1	57524	3	0.0294166	TRUE	0.0280401	91	TRUE
CADPS	8618	3	0.0294166	TRUE	0.0279726	92	TRUE
MDGA2	161357	3	0.0294166	TRUE	0.0279082	93	TRUE
DZANK1	55184	3	0.0294166	TRUE	0.0278767	94	FALSE
SYNGR3	9143	3	0.0294166	TRUE	0.0275778	95	FALSE
UNC5C	8633	3	0.0294166	TRUE	0.0275557	96	FALSE
NT5DC2	64943	3	0.0294166	TRUE	0.0272006	97	FALSE
P4HTM	54681	3	0.0294166	TRUE	0.0271919	98	FALSE
RET	5979	3	0.0294166	TRUE	0.0267645	99	FALSE
MAPK11	5600	3	0.0294166	TRUE	0.0266289	100	FALSE
GNG4	2786	3	0.0294166	TRUE	0.0266102	101	FALSE
DISP2	85455	3	0.0294166	TRUE	0.0263235	102	FALSE
DGKI	9162	3	0.0294166	TRUE	0.0262976	103	TRUE
LRRTM4	80059	3	0.0294166	TRUE	0.0262374	104	FALSE
KCNA10	3744	3	0.0294166	TRUE	0.0261814	105	FALSE
ZNF365	22891	3	0.0294166	TRUE	0.0260666	106	FALSE
CADM2	253559	3	0.0294166	TRUE	0.0260489	107	TRUE
PRIMA1	145270	3	0.0294166	TRUE	0.0260065	108	FALSE
KIAA1614	57710	3	0.0294166	TRUE	0.0260018	109	FALSE
SH3GL3	6457	3	0.0294166	TRUE	0.0255691	110	FALSE
VWC2L	402117	3	0.0294166	TRUE	0.0255583	111	FALSE
DDX25	29118	3	0.0294166	TRUE	0.0249515	112	FALSE
NRXN1	9378	3	0.0294166	TRUE	0.0248525	113	TRUE
PCDH15	65217	3	0.0294166	TRUE	0.0247826	114	TRUE
LHFPL5	222662	3	0.0294166	TRUE	0.0244679	115	FALSE
PCSK2	5126	3	0.0294166	TRUE	0.0244005	116	FALSE
SUSD5	26032	3	0.0294166	TRUE	0.0243851	117	FALSE
VSNL1	7447	3	0.0294166	TRUE	0.0240964	118	FALSE
DLG4	1742	3	0.0294166	TRUE	0.0237644	119	TRUE
CHRNA5	1138	3	0.0294166	TRUE	0.0237571	120	FALSE
NPTXR	23467	3	0.0294166	TRUE	0.0233312	121	FALSE
ANKRD34A	284615	3	0.0294166	TRUE	0.0232674	122	FALSE
KCTD16	57528	3	0.0294166	TRUE	0.0231468	123	FALSE
ENOX1	55068	3	0.0294166	TRUE	0.0230115	124	FALSE
MRGPRE	116534	3	0.0294166	TRUE	0.0228207	125	FALSE
NDN	4692	3	0.0294166	TRUE	0.022424	126	FALSE
JPH4	84502	3	0.0294166	TRUE	0.0222819	127	FALSE
TOGARAM2	165186	3	0.0294166	TRUE	0.0222742	128	FALSE
SV2A	9900	3	0.0294166	TRUE	0.0220824	129	FALSE
CYP46A1	10858	3	0.0294166	TRUE	0.0218953	130	FALSE
SCRN1	9805	3	0.0294166	TRUE	0.0214539	131	FALSE
LRRC55	219527	3	0.0294166	TRUE	0.0213544	132	FALSE
SCG3	29106	3	0.0294166	TRUE	0.0213227	133	FALSE
CDH10	1008	3	0.0294166	TRUE	0.0210759	134	TRUE
SLITRK3	22865	3	0.0294166	TRUE	0.021047	135	FALSE
ROBO1	6091	3	0.0294166	TRUE	0.0209533	136	FALSE
FSD1	79187	3	0.0294166	TRUE	0.0204446	137	FALSE
SHANK1	50944	3	0.0294166	TRUE	0.0202508	138	TRUE
DUSP26	78986	3	0.0294166	TRUE	0.0202297	139	FALSE
AHI1	54806	3	0.0294166	TRUE	0.0200927	140	TRUE
CRABP1	1381	3	0.0294166	TRUE	0.0200524	141	FALSE
CACNG4	27092	3	0.0294166	TRUE	0.0199208	142	FALSE
DMXL2	23312	3	0.0294166	TRUE	0.0198592	143	TRUE
MAP1A	4130	3	0.0294166	TRUE	0.0197813	144	TRUE
GABRB3	2562	3	0.0294166	TRUE	0.0194954	145	TRUE
CNTNAP5	129684	3	0.0294166	TRUE	0.0194218	146	TRUE
SLC24A2	25769	3	0.0294166	TRUE	0.0192626	147	TRUE
MYBPH	4608	3	0.0294166	TRUE	0.0190859	148	FALSE
TPGS2	25941	3	0.0294166	TRUE	0.0188481	149	FALSE
TRPC7	57113	3	0.0294166	TRUE	0.0187182	150	FALSE
KCNC4	3749	3	0.0294166	TRUE	0.0186471	151	FALSE
FAM131A	131408	3	0.0294166	TRUE	0.0182374	152	FALSE
RBFOX1	54715	3	0.0294166	TRUE	0.0181723	153	TRUE
BEND4	389206	3	0.0294166	TRUE	0.0179744	154	FALSE
CCDC85A	114800	3	0.0294166	TRUE	0.0179722	155	FALSE
GDAP1	54332	3	0.0294166	TRUE	0.0178858	156	FALSE
TCERG1L	256536	3	0.0294166	TRUE	0.0178138	157	FALSE
CTNND2	1501	3	0.0294166	TRUE	0.0177401	158	TRUE
HTR3A	3359	3	0.0294166	TRUE	0.0176876	159	TRUE
FAM171A2	284069	3	0.0294166	TRUE	0.0175759	160	FALSE
ADGRL3	23284	3	0.0294166	TRUE	0.0172498	161	FALSE
ICA1L	130026	3	0.0294166	TRUE	0.0172461	162	FALSE
KIAA0408	9729	3	0.0294166	TRUE	0.0171119	163	FALSE
DUSP19	142679	3	0.0294166	TRUE	0.017079	164	FALSE
KIF26A	26153	3	0.0294166	TRUE	0.0170678	165	FALSE
IL1R2	7850	3	0.0294166	TRUE	0.0170199	166	TRUE
ANKRD13D	338692	3	0.0294166	TRUE	0.0169461	167	FALSE
MAPK10	5602	3	0.0294166	TRUE	0.016903	168	FALSE
NAT8L	339983	3	0.0294166	TRUE	0.0167196	169	FALSE
KCNH7	90134	3	0.0294166	TRUE	0.0166007	170	FALSE
JAG2	3714	3	0.0294166	TRUE	0.0165334	171	FALSE
NCAM2	4685	3	0.0294166	TRUE	0.0165022	172	FALSE
CELF4	56853	3	0.0294166	TRUE	0.0164847	173	TRUE
CHST9	83539	3	0.0294166	TRUE	0.0164158	174	FALSE
HCRTR1	3061	3	0.0294166	TRUE	0.0162798	175	FALSE
